# Temporal profiling of the phosphate starvation response in Arabidopsis root hair cells reveals that induction of polycomb target genes does not depend on removal of H3K27me3 or H2A.Z

**DOI:** 10.1101/2024.07.14.603443

**Authors:** Dylan H. Holder, Roger B. Deal

## Abstract

Altered nutrient conditions can trigger massive transcriptional reprogramming in plants, leading to the activation and silencing of thousands of genes. To gain a deeper understanding of the phosphate starvation response and the relationships between transcriptional and epigenomic changes that occur during this reprogramming, we conducted a time-resolved analysis of transcriptome and chromatin alterations in root hair cells of Arabidopsis thaliana during phosphate (P) starvation and subsequent resupply. We found that 96 hours of P starvation causes induction or repression of thousands of transcripts, and most of these recover to pre-starvation levels within 4 hours of P resupply. Among the phosphate starvation-induced genes are many polycomb targets with high levels of H3K27me3 and histone variant H2A.Z. When induced, these genes often show increased H3K4me3 consistent with active transcription, but surprisingly minimal loss of H3K27me3 or H2A.Z. These results indicate that the removal of silencing marks is not a prerequisite for activation of these genes. Our data provide a cell type- and time-resolved resource for studying the dynamics of a systemic nutrient stress and recovery and suggest that our current understanding of the mechanisms for switching between silent and active transcriptional states is incomplete.
