## Supplemental Dataset 3 for "Temporal profiling of the phosphate starvation response in Arabidopsis root hair cells reveals that induction of polycomb target genes does not depend on removal of H3K27me3 or H2A.Z"

### Sheet: P1BS
TC3 promoter enrichment for the P1BS motif over all other TC genes
RANK	DB	ID	ALT_ID	CONSENSUS	TP	TP%	FP	FP%	ENR_RATIO	SCORE_THR	PVALUE	LOG_PVALUE	EVALUE	LOG_EVALUE	QVALUE	LOG_QVALUE
1	motifs.meme	1	GNATATNC	GNATATNC	208	25.24	832	20.18	1.25	10	0.000792	-7.14	0.000792	-7.14	0.000792	-7.14
# SEA (Simple Enrichment Analysis): Version 5.5.5 compiled on Dec 6 2023 at 19:32:44
# The format of this file is described at https://meme-suite.org/meme/doc/sea-output-format.html.
# sea --verbosity 1 --oc . --thresh 10.0 --align center --m motifs.meme

### Sheet: DAPv1
SEA motif enrichment of all ATAC accessible TC3 gene promoters vs all other ATAC accessible TC promoters (DAPv1 dataset)
RANK	DB	ID	ALT_ID	AKA	CONSENSUS	TP	TP%	FP	FP%	ENR_RATIO	SCORE_THR	PVALUE	LOG_PVALUE	EVALUE	LOG_EVALUE	QVALUE	LOG_QVALUE
1	motif_db/ARABD/ArabidopsisDAPv1.meme	G2like_tnt.At2g03500_col_a_m1	At2g03500	EARLY FLOWERING MYB PROTEIN;EFM;HHO4;HRS1 HOMOLOG4	RGAATATTCND	17	4.38	26	1.24	3.59	13	0.000138	-8.89	0.12	-2.12	0.0998	-2.3
2	motif_db/ARABD/ArabidopsisDAPv1.meme	G2like_tnt.KAN2_colamp_a_m1	KAN2		ARRGAATATTC	13	3.35	18	0.86	3.96	13	0.000422	-7.77	0.368	-1	0.0998	-2.3
3	motif_db/ARABD/ArabidopsisDAPv1.meme	Homeobox_tnt.PDF2_col_m1	PDF2		AAARGAATATTCBAW	19	4.9	37	1.77	2.83	11	0.000579	-7.46	0.504	-0.68	0.0998	-2.3
4	motif_db/ARABD/ArabidopsisDAPv1.meme	G2like_tnt.AT2G20400_colamp_a_m1	AT2G20400	PHR1-LIKE4	AARGAATATTCBNWW	13	3.35	19	0.91	3.77	13	0.000609	-7.4	0.531	-0.63	0.0998	-2.3
5	motif_db/ARABD/ArabidopsisDAPv1.meme	G2like_tnt.AT5G45580_colamp_a_m1	AT5G45580	GARP-G2-like transcription factor involved in low temperature regulation of flavonoid biosynthesis.	WAADRGAATMTTYY	84	21.65	298	14.24	1.53	6.7	0.000677	-7.3	0.591	-0.53	0.0998	-2.3
6	motif_db/ARABD/ArabidopsisDAPv1.meme	G2like_tnt.At5g29000_col_a_m1	At5g29000	PHR1-LIKE 1	AARGAATATTCBNWW	20	5.15	41	1.96	2.69	11	0.000692	-7.28	0.603	-0.51	0.0998	-2.3
7	motif_db/ARABD/ArabidopsisDAPv1.meme	LOBAS2_tnt.LBD19_col_a_m1	LBD19		CCGGAAAATCCGGAD	24	6.19	59	2.82	2.24	10	0.0016	-6.44	1.4	0.34	0.198	-1.62
8	motif_db/ARABD/ArabidopsisDAPv1.meme	G2like_tnt.AT5G45580_col_a_m1	AT5G45580	G2-LIKE FLAVONOID REGULATOR;GFR	AAWRGAATATTCYN	50	12.89	163	7.79	1.67	8.9	0.00184	-6.3	1.6	0.47	0.199	-1.61
9	motif_db/ARABD/ArabidopsisDAPv1.meme	G2like_tnt.KAN2_col_a_m1	KAN2		HTHRGAATATTCTTT	12	3.09	21	1	3.18	13	0.003	-5.81	2.62	0.96	0.289	-1.24
10	motif_db/ARABD/ArabidopsisDAPv1.meme	G2like_tnt.At3g24120_colamp_a_m1	At3g24120	PHR1-LIKE 2	NAGAATATTCBHWT	31	7.99	92	4.4	1.85	11	0.00412	-5.49	3.59	1.28	0.357	-1.03
11	motif_db/ARABD/ArabidopsisDAPv1.meme	G2like_tnt.At1g13300_col_a_m1	At1g13300	ATNIGT1;HRS1;HYPERSENSITIVITY TO LOW PI-ELICITED PRIMARY ROOT SHORTENING 1;NIGT1.4;NITRATE-INDUCIBLE, GARP-TYPE TRANSCRIPTIONAL REPRESSOR 1/HYPERSENSITIVE TO LOW PI-ELICITED PRIMARY ROOT SHORTENING 1.4	DGWATCRAAGATTCY	60	15.46	216	10.33	1.51	8.3	0.00463	-5.38	4.04	1.4	0.364	-1.01
12	motif_db/ARABD/ArabidopsisDAPv1.meme	G2like_tnt.AT2G20400_col_a_m1	AT2G20400	PHR1-LIKE4	MGAATATKCCWTDWKNWHWYNDRWHWNWT	20	5.15	51	2.44	2.17	8.9	0.00521	-5.26	4.54	1.51	0.367	-1
13	motif_db/ARABD/ArabidopsisDAPv1.meme	G2like_tnt.At1g25550_colamp_a_m1	At1g25550	HHO3;HRS1 HOMOLOG3;NIGT1.1;NITRATE-INDUCIBLE, GARP-TYPE TRANSCRIPTIONAL REPRESSOR 1/HYPERSENSITIVE TO LOW PI-ELICITED PRIMARY ROOT SHORTENING 1.1	NWWHHGAAKATTCY	52	13.4	183	8.75	1.55	9.1	0.00551	-5.2	4.8	1.57	0.367	-1
14	motif_db/ARABD/ArabidopsisDAPv1.meme	G2like_tnt.At3g04030_colamp_a_m1	At3g04030	MYR2	RRAAKATTCYHTTTW	34	8.76	108	5.16	1.73	9.5	0.00651	-5.03	5.68	1.74	0.4	-0.92
15	motif_db/ARABD/ArabidopsisDAPv1.meme	G2like_tnt.At2g01060_colamp_a_m1	At2g01060		DHWWWVGAATMTTCH	68	17.53	257	12.28	1.44	8.9	0.00694	-4.97	6.05	1.8	0.4	-0.92
16	motif_db/ARABD/ArabidopsisDAPv1.meme	G2like_tnt.At2g01060_col_m1	At2g01060		AAARGAATATTCY	74	19.07	290	13.86	1.39	5.3	0.0102	-4.59	8.87	2.18	0.526	-0.64
17	motif_db/ARABD/ArabidopsisDAPv1.meme	C2H2_tnt.STOP1_col_a_m1	STOP1		CCTBCMCCAGATRHAMCCT	24	6.19	71	3.39	1.87	9.1	0.0103	-4.57	9	2.2	0.526	-0.64
# SEA (Simple Enrichment Analysis): Version 5.5.5 compiled on Dec 6 2023 at 19:32:44
# The format of this file is described at https://meme-suite.org/meme/doc/sea-output-format.html.
# sea --verbosity 1 --oc . --thresh 10.0 --align center --p AllATACReproduciblePeaksOverlappingWithPromotersTCCluster3.fasta --n AllATACReproduciblePeaksOverlappingWithPromotersAllTCClustersExceptTC3.fasta --m motif_db/ARABD/ArabidopsisDAPv1.meme

### Sheet: PBM
SEA motif enrichment of all ATAC accessible TC3 gene promoters vs all other ATAC accessible TC promoters (PBM dataset)
RANK	DB	ID	ALT_ID	AKA	Description	CONSENSUS	TP	TP%	FP	FP%	ENR_RATIO	SCORE_THR	PVALUE	LOG_PVALUE	EVALUE	LOG_EVALUE	QVALUE	LOG_QVALUE
1	motif_db/ARABD/ArabidopsisPBM_20140210.meme	KAN1	KAN1		cell polarity TF	RNWTATTC	33	8.51	81	3.87	2.23	8.9	0.000238	-8.34	0.0269	-3.62	0.0259	-3.65
2	motif_db/ARABD/ArabidopsisPBM_20140210.meme	KAN4	KAN4		cell polarity TF	GAATATTC	26	6.7	66	3.15	2.17	9.3	0.00151	-6.49	0.171	-1.77	0.0824	-2.5
3	motif_db/ARABD/ArabidopsisPBM_20140210.meme	ANAC55	ANAC55		jasmonic acid TF	ACACGTAA	50	12.89	185	8.84	1.48	9.4	0.0135	-4.31	1.52	0.42	0.489	-0.72
4	motif_db/ARABD/ArabidopsisPBM_20140210.meme	CCA1_2	CCA1_2		circadian	AGATAYRV	29	7.47	97	4.64	1.65	11	0.0192	-3.95	2.17	0.77	0.522	-0.65
5	motif_db/ARABD/ArabidopsisPBM_20140210.meme	ANAC58	ANAC58		jasmonic acid TF	RCACGCAA	53	13.66	211	10.09	1.37	8.7	0.032	-3.44	3.61	1.28	0.542	-0.61
6	motif_db/ARABD/ArabidopsisPBM_20140210.meme	YAB1	YAB1		cell polarity TF	AATMATAA	81	20.88	346	16.54	1.27	8.3	0.0365	-3.31	4.13	1.42	0.542	-0.61
7	motif_db/ARABD/ArabidopsisPBM_20140210.meme	STY1_2	STY1_2		with a RING finger-like zinc finger motif. Despite being highly divergent in sequence, many of the SHI-related genes are partially redundant in function and synergistically promote gynoecium, stamen and leaf development in Arabidopsis. STY1/STY2 double mutants showed defective style, stigma as well as serrated leaves. Binds to the promoter of YUC4 and YUC8	CTAGCTAG	5	1.29	8	0.38	3.59	12	0.0402	-3.21	4.54	1.51	0.542	-0.61
8	motif_db/ARABD/ArabidopsisPBM_20140210.meme	KAN4_2	KAN4_2		cell polarity TF	AATATTCY	54	13.92	220	10.52	1.34	9.1	0.0416	-3.18	4.7	1.55	0.542	-0.61
9	motif_db/ARABD/ArabidopsisPBM_20140210.meme	DREB2C	DREB2C		heat shock and drought stress	GCGGCCGC	21	5.41	71	3.39	1.64	7.7	0.0448	-3.11	5.06	1.62	0.542	-0.61
10	motif_db/ARABD/ArabidopsisPBM_20140210.meme	TGA2_2	TGA2_2		Transcription factor of the B-ZIP family that has high affinity for C-box motifs. Interacts with NPR1 and may regulate PR gene expression. Phosphorylated by a CK2-like protein in vitro. Phosphorylation is enhanced by salicylic acid treatment. Under stress conditions, it acts to negatively control SA accumulation. that induce the hormone production	ACGTCAKC	37	9.54	150	7.17	1.35	10	0.0755	-2.58	8.54	2.14	0.823	-0.2
# SEA (Simple Enrichment Analysis): Version 5.5.5 compiled on Dec 6 2023 at 19:32:44
# The format of this file is described at https://meme-suite.org/meme/doc/sea-output-format.html.
# sea --verbosity 1 --oc . --thresh 10.0 --align center --p 0h96h4h_AllATACReproduciblePeaksOverlappingWithPromotersTCCluster3.fasta --n 0h96h4h_AllATACReproduciblePeaksOverlappingWithPromotersAllTCClustersExceptTC3.fasta --m motif_db/ARABD/ArabidopsisPBM_20140210.meme
