## Supplemental Table 1 for "Temporal profiling of the phosphate starvation response in Arabidopsis root hair cells reveals that induction of polycomb target genes does not depend on removal of H3K27me3 or H2A.Z"

### Sheet: Sheet1
Supplemental Table 1: Primers used for RT-qPCR and ChIP-qPCR
Primer name	sequence	usage	relevant figure(s)
pht1-2-chip2-s	TACTGGCGTATGAAGATGCCT	ChIP-qPCR	S3
A4
pht1-2-chip2-a	CCTTGGACATGTCGGCTGT	ChIP-qPCR	S3
ACT2-3-rt-s	gatgaggcaggtccaggaatc	ChIP-qPCR and RT-qPCR	S3
ACT2-3-rt-a	aaccccagctttttaagccttt	ChIP-qPCR and RT-qPCR	S3
Pht1;2-RT-S	AAACAAACCACAAACAACTCCA	RT-qPCR	5,S3, S4
Pht1;2-RT-A	TGAAGTTAGCCATGACGAGAA	RT-qPCR	5,S3, S4
Pht1;9-RT-S	GATCACGACAAAAGCAATCG	RT-qPCR	5,S3, S4
Pht1;9-RT-A	CAAAAACCCAAGGACCATTT	RT-qPCR	5,S3, S4
ASK11-RT-S	CCTTGCTGCGAATTACCTCA	RT-qPCR	S4
ASK11-RT-A	TTTGATCATGTCCGCAACAG	RT-qPCR	S4
FIE_RTqPCR_fwd	TCGATGGAAGCACGATTCTTG	RT-qPCR	5
FIE_RTqPCR_rev	ACGTCCCAGCGCCATATAGT	RT-qPCR	5
PP2A_RT_F	TATCGGATGACGATTCTTCGTGCAG	RT-qPCR	5, S4
PP2A_RT_F	GCTTGGTCGACTATCGGAATGAGAG	RT-qPCR	5, S4
